# Cell-state specific drug-responses are associated with differences in signaling network wiring

**DOI:** 10.1101/2025.01.27.635060

**Authors:** Niels Krämer, Roderick van Eijl, Tim Stohn, Sabine Tanis, Lodewyk Wessels, Evert Bosdriesz, Klaas W. Mulder

**Affiliations:** Radboud Institute for Molecular Life Sciences, Faculty of Science, Department of Molecular Developmental Biology, Radboud University, Nijmegen, the Netherlands; Department of Computer Science, Vrije Universiteit, Amsterdam, the Netherlands; Department of Molecular Carcinogenesis, Netherlands Cancer Institute, Amsterdam, the Netherlands

## Abstract

Intracellular signaling pathways form networks through which information is transmitted, often in the form of kinase-mediated phosphorylation events, to interpret extracellular signals and elicit appropriate cellular responses. Yet, even isogenic cells in a homogenous environment show heterogeneity in their intracellular “cell-state”, as well as their response to extracellular signals. Here, we aimed to better understand this relation between these phenomena by investigating how information flows through the EGF-receptor centered network upon targeted drug treatment, and how this is affected by cell-to-cell-state differences. Using single-cell ID-seq, we profiled the cell-state and signaling activity of primary human epidermal stem cells by measuring 69 (phospho-)proteins upon inhibition of the Erk/MAPK (p90RSK) and Akt/mTOR (p70S6K) routes downstream of the EGF pathway. We found that the effects of drug treatment propagated from the EGF-signaling pathway to other connected parts of the cellular signaling network, indicating altered signaling flow. We identified nine distinct cell-states that show pervasive state-dependent drug-responses for many (phospho-)proteins. Computational modeling of the signaling network using single-cell Comparative Network Reconstruction showed that many interactions between phospho-proteins (i.e. network wiring) were quantitatively different between cell-states. Furthermore, (phospho-)proteins with a cell-state dependent drug response, were more likely to be involved in interactions that showed a cell-state dependent strength. Overall, our results indicate that drug treatment response and signaling interactions between proteins are closely related and modulated by cell-state.
