## Supplemental Table S2 for "Cell-state specific drug-responses are associated with differences in signaling network wiring"

### Sheet: Sheet1
antibody	p_value_kruskal	log2_fold_change_p70S6K	p_value_p70S6K	log2_fold_change_p90RSKi	p_value_p90RSKi	cell_state_marker
BMP2_4	7.43699e-05	-0.0707595	0.0109847	-4.25958e-05	0.810827	TRUE
CDK4	0.00651576	0.0229641	0.578589	-0.0442368	0.0327535	TRUE
CFOS_P	0.000920238	0.0959207	0.0225783	-0.00726667	0.883193	TRUE
CYCLIN_B1	0.0536166	0.0918166	0.141035	0.220617	0.158766	TRUE
CYCLIN_E	3.25125e-05	0.0128981	0.942569	-0.0828932	0.000394101	TRUE
ERK1_2	0.0317818	-0.0568148	0.217689	-0.0114168	0.818112	TRUE
FRIZZLED_3	2.9655e-05	0.0963997	0.000328632	0.0103835	0.701301	TRUE
H3_P	1.31841e-05	0.089588	0.0047815	-0.0655018	0.431078	TRUE
IKBA	0.867179	-0.00816878	0.809115	-0.00193506	0.851276	TRUE
JAGGED_1	0.000181855	-0.00286419	0.665768	0.088895	0.00461573	TRUE
JNK	0.00173417	-0.0611229	0.00132219	-0.0423372	0.0280426	TRUE
MAPK_P38_P2	0.205428	-0.0203439	0.0518551	-0.0122434	0.518841	TRUE
NOTCH_1	0.366012	-0.0749338	0.203814	-0.0169421	0.0386724	TRUE
NOTCH_3	5.42982e-05	-0.00866929	0.226354	-0.160898	0.00434855	TRUE
P63	0.00833753	-0.109209	0.0600826	-0.0167966	0.751581	TRUE
RB_P	0.00184432	-0.229531	0.0198569	-0.244178	0.00560321	TRUE
RELA	1.89869e-05	0.0452485	0.253376	-0.074013	0.0146407	TRUE
RSK1_P_S380	0.00433714	0.0155457	0.328246	0.0698169	0.00233633	TRUE
SMAD2_3_P	0.000886021	0.0391301	0.0784665	-0.0667284	0.0205304	TRUE
SMAD3	0.0314621	0.0217939	0.815346	0.0657449	0.0588432	TRUE
AKT1_P	6.28761e-23	0.176535	2.64445e-09	-0.11605	0.00137551	FALSE
AKT123_P	4.39943e-12	-0.00959107	0.75039	-0.14037	4.81494e-08	FALSE
AKT2	7.93135e-07	0.0360296	0.538539	-0.0860477	0.000195953	FALSE
BMPRII	4.41849e-09	-0.0520744	0.00571937	-0.142991	1.17182e-10	FALSE
CDC2	8.39829e-08	0.0439545	0.025863	-0.130617	0.00250949	FALSE
CJUN_P	5.57245e-47	-0.307116	0	0.350046	1.66533e-15	FALSE
CMYC	1.87457e-51	-0.22603	7.19262e-10	-0.562662	0	FALSE
CREB_P	9.76633e-15	0.20096	1.53322e-13	0.0678443	0.132815	FALSE
EGFR_P_Y1045	1.12737e-14	-0.00825414	0.410098	-0.185379	1.06615e-12	FALSE
EGFR_P_Y1173	6.97607e-09	-0.00472012	0.751233	-0.111584	3.05254e-09	FALSE
EPHRIN_B3	7.70393e-08	0.0224425	0.0908288	-0.0694337	3.47503e-05	FALSE
ERK1_2_P	7.35827e-56	-0.0443025	0.171323	0.643283	0	FALSE
FAK	5.51883e-09	-0.00995303	0.16397	-0.126348	5.89059e-08	FALSE
FAK_P	6.1841e-10	0.0408811	0.13058	-0.120784	9.43336e-06	FALSE
GAPDH	7.99042e-06	-0.0265261	0.938055	-0.130966	3.65713e-06	FALSE
GSK3B_P	5.21463e-26	0.152943	4.1371e-08	-0.207688	1.21583e-07	FALSE
H2A_P	6.38027e-14	0.0170859	0.210664	-0.399965	4.69356e-06	FALSE
IGFBP_3	2.10235e-11	0.0668586	0.156871	-0.116835	7.18964e-07	FALSE
IKBA_P	3.55612e-23	-0.0121844	0.213453	-0.141647	0	FALSE
ITGB1	1.15525e-11	-0.0034464	0.888198	-0.242276	7.12702e-10	FALSE
JAK1	1.94462e-07	0.0435973	0.0261016	0.113484	2.34975e-06	FALSE
JAK1_P	2.76358e-11	-0.0135373	0.588082	-0.150063	1.11556e-09	FALSE
JNK_P	3.7954e-09	-0.0766212	0.0686604	0.0863152	0.00136276	FALSE
KALLIKREIN_6	1.30323e-33	-0.0183717	0.224892	0.351656	0	FALSE
KLF4	3.42161e-12	0.0322447	0.0126329	-0.0767301	4.74588e-08	FALSE
LRP6_P	3.4068e-14	-0.191159	7.77822e-13	-0.158382	3.62021e-09	FALSE
MAPK_APK2_P	6.82586e-42	0.0794609	3.62065e-05	0.366303	0	FALSE
MAPK_P38_P	9.8592e-08	0.0960348	6.36823e-07	-0.00513109	0.945257	FALSE
MKK3_6_P	1.07202e-15	0.107311	1.8892e-06	-0.0804635	4.99236e-05	FALSE
MTOR_P	1.96643e-09	0.0756331	0.0369542	-0.0973079	0.00056419	FALSE
NFKB_P65_P	2.76399e-23	-0.107525	3.61447e-06	-0.280919	0	FALSE
NICD	7.70597e-08	0.0603631	0.0484614	-0.105626	0.00118432	FALSE
NOTCH_2	1.31685e-15	0.032003	0.189775	-0.145536	1.23304e-07	FALSE
PLC_G1_P	4.91493e-09	0.0415474	0.421224	-0.162304	1.98138e-07	FALSE
PLC_G2_P	1.32232e-06	-0.0293726	0.33532	-0.180338	7.12867e-05	FALSE
RELA_P	7.77453e-18	-0.0593315	0.0459127	-0.221499	5.79536e-14	FALSE
RIBOSOMAL_S6_P	2.52794e-20	-0.517773	1.9984e-15	-0.480161	1.22125e-15	FALSE
RNAPOLII	4.1931e-11	-0.0169534	0.907471	-0.143685	4.41476e-08	FALSE
RSK1_P_T359	1.72309e-42	-0.0480294	0.0271583	-0.414512	0	FALSE
SMAD1	1.02386e-32	0.0537187	0.0179975	-0.200144	0	FALSE
SMAD1_5_9_P	7.60796e-09	0.0685362	0.480936	-0.111142	1.90384e-05	FALSE
SMAD1_5_P	9.6467e-10	0.0475609	0.446297	-0.145664	5.97577e-08	FALSE
SRC	8.67895e-22	-0.047797	0.00389992	-0.202798	3.33067e-16	FALSE
SRC_P	1.04416e-07	0.0467674	0.268026	-0.116954	0.00375775	FALSE
STAT1	3.69505e-20	0.339536	0.00391426	0.670118	8.88178e-16	FALSE
STAT1_P	3.6816e-06	0.0275008	0.355803	-0.0942804	9.89979e-06	FALSE
STAT3_P	7.63256e-17	-0.0304325	0.227332	0.138195	8.78568e-08	FALSE
STAT5_P	7.67332e-10	0.0419668	0.479333	-0.144581	1.79805e-07	FALSE
TGM1	2.07596e-06	-0.119836	0.711937	-0.414638	1.14355e-05	FALSE
