## Supplemental Table S4 for "Cell-state specific drug-responses are associated with differences in signaling network wiring"

### Sheet: TableS4_cnr-sampleperm-pvals
Edge	Cluster	Deviation	pval	zscore	fdr
r_RB_FZD	4	-2.84029	0.000999001	-5.0058	0.0218353
r_RB_CDC2	4	-2.39769	0.000999001	-4.8015	0.0218353
r_CYCLINB1_MKK36	5	-1.5541	0.000999001	-6.11296	0.0218353
r_LRP6_BMPR	1	-0.791361	0.000999001	-4.61918	0.0218353
r_BMPR_BMP	1	-0.73622	0.000999001	-3.37687	0.0218353
r_H3_CREB	5	-0.585225	0.000999001	-5.05468	0.0218353
r_CREB_LRP6	3	-0.39632	0.000999001	-3.34688	0.0218353
r_H2A_RB	7	-0.183501	0.000999001	-3.12123	0.0218353
r_CREB_P38	1	0.58482	0.000999001	3.15133	0.0218353
r_H2A_RB	5	0.848201	0.000999001	12.1571	0.0218353
r_CYCLINB1_MAPKAP2	5	0.858057	0.000999001	6.12423	0.0218353
r_LRP6_BMPR	4	0.875544	0.000999001	4.89375	0.0218353
r_ERK12_EGFRY1045	8	1.06414	0.000999001	3.26659	0.0218353
r_JNK_BMPR	8	1.20716	0.000999001	4.47069	0.0218353
r_MAPKAP2_LRP6	8	-0.580363	0.001998	-3.11866	0.0321783
r_H2A_RB	8	-0.257225	0.001998	-3.21164	0.0321783
p_ip70S6K,EGF_RPS6	2	0.222973	0.001998	2.93988	0.0321783
s_AKT1	7	0.38064	0.001998	2.46768	0.0321783
r_STAT1_SRC	9	0.512409	0.001998	3.34029	0.0321783
r_H3_CREB	1	-0.368574	0.002997	-3.08564	0.0416856
r_CREB_LRP6	1	0.4373	0.002997	3.47719	0.0416856
r_MAPKAP2_LRP6	6	0.578871	0.002997	2.94403	0.0416856
r_CYCLINB1_MAPKAP2	2	-0.376839	0.003996	-2.82413	0.0509491
r_H2A_RB	4	-0.286759	0.003996	-3.40078	0.0509491
r_RB_CDK4	7	1.75082	0.004995	3.38783	0.0611389
r_ERK12_EGFRY1173	8	-0.999869	0.00599401	-2.45426	0.0655059
r_SMAD15_FAK	3	-0.354413	0.00599401	-2.67185	0.0655059
r_H3_CREB	9	0.507522	0.00599401	3.27965	0.0655059
r_H2A_RB	9	-0.281426	0.00899101	-2.98669	0.0948706
r_RB_RPS6	4	-0.841656	0.00999001	-2.79599	0.0955295
r_STAT5_SRC	3	-0.333589	0.00999001	-2.42651	0.0955295
r_H3_CREB	7	-0.240742	0.00999001	-2.37335	0.0955295
r_STAT5_SRC	6	-0.360209	0.010989	-2.18275	0.101898
r_STAT5_SRC	9	0.475423	0.014985	2.59713	0.134865
s_AKT1	2	-0.311898	0.016983	-2.1384	0.14848
r_STAT1_SRC	2	-0.232036	0.017982	-2.46904	0.152847
r_ERK12_EGFRY1045	5	-0.819688	0.018981	-2.19821	0.156978
r_RPS6_RSK1T359	8	0.517939	0.020979	2.05379	0.168936
r_LRP6_BMPR	2	0.30204	0.025974	2.17502	0.198701
r_SMAD15_FAK	9	0.387839	0.025974	2.21513	0.198701
r_CJUN_ERK12	6	0.355959	0.028971	2.10221	0.216223
r_CYCLINB1_MAPKAP2	7	-0.352294	0.033966	-2.17867	0.247467
r_RPS6_RB	4	-0.236507	0.034965	-1.99619	0.248821
r_H2A_CREB	3	0.555835	0.037962	2.05931	0.264009
r_CYCLINB1_MKK36	9	0.745913	0.03996	2.05029	0.271728
r_JNK_LRP6	8	-0.364948	0.042957	-2.50538	0.279678
r_RPS6_MTOR	3	0.577755	0.042957	1.99637	0.279678
r_CREB_P38	9	-0.464702	0.044955	-1.99099	0.28074
r_CJUN_MAPKAP2	2	0.392769	0.044955	1.73226	0.28074
r_RB_RPS6	8	0.505578	0.046953	2.07661	0.287353
r_ERK12_RPS6	7	0.179287	0.047952	1.61989	0.287712
r_H2A_RB	3	0.148329	0.048951	1.97509	0.288058
r_ERK12_EGFRY1173	2	0.642359	0.04995	1.96095	0.288391
r_RPS6_RSK1T359	7	-0.36204	0.0569431	-1.76351	0.322677
r_RB_CDC2	7	0.751771	0.0619381	1.72352	0.337873
r_H3_CREB	8	0.231721	0.0629371	1.81477	0.337873
r_JNK_LRP6	2	0.269903	0.0629371	1.71306	0.337873
r_RPS6_MTOR	2	0.47546	0.0659341	1.75727	0.340208
r_H2A_FAK	5	0.552635	0.0659341	1.60261	0.340208
r_H2A_RB	6	0.141785	0.0669331	1.86243	0.340208
s_ERK12	1	0.413903	0.0679321	1.68423	0.340208
r_LRP6_BMPR	6	-0.302636	0.0689311	-1.56832	0.340208
r_SMAD15_FAK	2	-0.194762	0.0709291	-1.72705	0.343318
r_CYCLINB1_MAPKAP2	6	0.392532	0.0719281	1.63496	0.343318
r_CREB_P38	3	0.314444	0.0729271	1.79632	0.343318
r_RPS6_MTOR	9	-0.736701	0.0759241	-1.67989	0.346758
r_CREB_LRP6	6	0.257873	0.0759241	1.54099	0.346758
r_ERK12_MAPKAP2	8	-0.333109	0.0839161	-1.80836	0.37215
r_STAT1_SRC	1	-0.213447	0.0839161	-1.83715	0.37215
r_STAT1_SRC	7	0.15938	0.0859141	1.58243	0.375567
r_ERK12_EGFRY1045	9	0.642807	0.0909091	1.52946	0.389446
r_STAT1_SRC	6	-0.20568	0.0929071	-1.61372	0.389446
r_CYCLINB1_MAPKAP2	3	0.278282	0.0929071	1.70213	0.389446
r_RB_FZD	7	0.659488	0.101898	1.59898	0.418319
r_JNK_BMPR	3	-0.43462	0.102897	-1.57833	0.418319
r_ERK12_MAPKAP2	5	0.30794	0.103896	1.41628	0.418319
r_SMAD15_FAK	8	-0.205629	0.105894	-1.5267	0.420826
p_ip70S6K,EGF_RPS6	6	-0.132903	0.108891	-1.58012	0.421262
r_CJUN_JNK	9	-0.457923	0.10989	-1.71875	0.421262
s_AKT1	4	-0.285213	0.111888	-1.69422	0.421262
r_ERK12_MAPKAP2	3	0.32566	0.111888	1.49988	0.421262
r_CREB_P38	4	-0.308131	0.112887	-1.62715	0.421262
r_CJUN_ERK12	1	-0.241406	0.116883	-1.66678	0.424376
r_CREB_P38	7	-0.25891	0.117882	-1.7523	0.424376
r_STAT1_SRC	4	-0.18663	0.117882	-1.53097	0.424376
r_SMAD15_FAK	7	0.197102	0.11988	1.36914	0.42655
r_H2A_CREB	1	-0.406007	0.124875	-1.66052	0.436215
r_BMPR_BMP	2	0.258088	0.125874	1.62027	0.436215
r_CJUN_JNK	5	0.317581	0.126873	1.6381	0.436215
r_JNK_LRP6	6	-0.265563	0.128871	-1.53037	0.436251
r_RPS6_RSK1T359	6	-0.42648	0.12987	-1.20874	0.436251
r_CYCLINB1_MAPKAP2	9	-0.387283	0.133866	-1.60609	0.436251
r_CYCLINB1_MKK36	6	-0.369424	0.134865	-1.45457	0.436251
r_ERK12_MKK36	5	0.428794	0.134865	2.46605	0.436251
r_H2A_RB	2	-0.0905718	0.136863	-1.43404	0.436251
r_H3_CREB	6	0.187364	0.136863	1.37886	0.436251
r_STAT1_SRC	5	0.164387	0.143856	1.40237	0.453814
r_H2A_CREB	5	-0.339018	0.148851	-1.34653	0.46478
r_JNK_LRP6	9	0.274706	0.154845	1.41389	0.478612
r_CJUN_ERK12	7	0.20179	0.156843	1.14475	0.47994
r_RB_CDK4	4	-1.00591	0.160839	-1.33537	0.485514
r_CJUN_JNK	1	0.305119	0.161838	1.25269	0.485514
r_RB_RPS6	9	0.443724	0.165834	1.30088	0.492672
r_CYCLINB1_MAPKAP2	8	-0.210063	0.170829	-1.19742	0.494253
r_RB_CDC2	8	0.565766	0.170829	1.47094	0.494253
r_ERK12_MAPKAP2	2	0.225065	0.171828	1.26313	0.494253
r_H2A_FAK	2	-0.321652	0.172827	-1.50104	0.494253
r_CJUN_ERK12	2	-0.156812	0.176823	-1.06281	0.500999
r_ERK12_MAPKAP2	9	-0.380416	0.182817	-1.31615	0.511343
r_JNK_BMPR	2	-0.304052	0.183816	-1.11721	0.511343
r_ERK12_MKK36	2	-0.361319	0.185814	-0.927057	0.512245
r_STAT5_SRC	4	0.206624	0.188811	1.29486	0.515859
r_CYCLINB1_MKK36	2	0.284417	0.193806	1.53235	0.522898
r_CJUN_JNK	6	-0.246127	0.194805	-1.27261	0.522898
r_ERK12_MAPKAP2	7	-0.245367	0.197802	-1.12314	0.526326
r_ERK12_MKK36	1	-0.331214	0.1998	-1.61259	0.527059
r_RB_FZD	6	0.50997	0.204795	1.25035	0.534965
r_JNK_LRP6	7	-0.179292	0.207792	-0.899679	0.534965
r_RB_RPS6	7	0.275846	0.208791	1.2867	0.534965
r_RB_CDK4	9	-0.959682	0.20979	-1.10396	0.534965
s_ERK12	3	0.314975	0.215784	1.22546	0.545702
p_ip70S6K,EGF_RPS6	7	0.0686998	0.21978	1.18856	0.551252
r_RPS6_RB	7	-0.106338	0.228771	-1.16421	0.564923
r_ERK12_RPS6	8	-0.15449	0.22977	-0.77237	0.564923
r_LRP6_BMPR	7	-0.166951	0.230769	-1.13626	0.564923
r_MAPKAP2_LRP6	7	-0.154116	0.233766	-1.49196	0.567718
r_JNK_LRP6	3	0.18677	0.237762	1.07933	0.570789
r_STAT5_SRC	7	0.157436	0.238761	1.06218	0.570789
r_BMPR_BMP	8	0.245596	0.242757	1.27553	0.575843
r_RB_FZD	3	0.499938	0.244755	1.09138	0.576116
r_ERK12_RPS6	5	0.132229	0.246753	1.6431	0.576385
r_ERK12_RPS6	2	-0.137123	0.251748	-0.732175	0.583598
s_AKT1	8	-0.188333	0.258741	-0.959812	0.595299
r_ERK12_EGFRY1045	7	-0.268772	0.262737	-1.17909	0.598826
r_ERK12_EGFRY1045	4	-0.43539	0.264735	-1.06334	0.598826
r_CYCLINB1_MKK36	1	0.300634	0.266733	0.965785	0.598826
r_BMPR_BMP	7	0.226752	0.271728	1.0529	0.598826
r_H2A_FAK	8	-0.314286	0.272727	-1.14762	0.598826
r_BMPR_BMP	6	0.248902	0.273726	1.21858	0.598826
s_ERK12	7	-0.264139	0.278721	-1.05961	0.598826
r_RB_CDK4	2	0.550639	0.27972	0.963313	0.598826
r_RB_CDC2	9	0.593762	0.282717	0.890451	0.598826
p_ip70S6K,EGF_RPS6	9	-0.106961	0.283716	-1.10955	0.598826
r_RB_CDC2	2	0.359907	0.284715	1.14235	0.598826
r_CJUN_JNK	8	-0.235869	0.285714	-0.911524	0.598826
r_CYCLINB1_MKK36	4	0.30509	0.285714	1.04555	0.598826
r_RB_FZD	5	0.504739	0.288711	1.01109	0.599161
r_ERK12_EGFRY1045	6	0.276941	0.292707	0.73181	0.599161
r_STAT5_SRC	8	0.137363	0.293706	1.04849	0.599161
r_MAPKAP2_LRP6	5	0.172452	0.293706	1.74444	0.599161
r_H2A_FAK	6	-0.374929	0.307692	-0.678602	0.617305
s_AKT1	1	0.174715	0.310689	0.962867	0.617305
s_ERK12	2	-0.264139	0.311688	-1.11759	0.617305
r_RB_FZD	9	0.581973	0.311688	0.899227	0.617305
r_H2A_FAK	7	0.273784	0.312687	0.828002	0.617305
r_CYCLINB1_MKK36	7	0.22854	0.326673	0.74836	0.640595
p_ip70S6K,EGF_RPS6	4	-0.0822175	0.328671	-0.971346	0.640595
r_H3_CREB	4	0.124468	0.335664	0.928638	0.649841
r_CREB_LRP6	2	-0.108529	0.337662	-1.24407	0.649841
r_SMAD15_FAK	4	0.148405	0.342657	0.930292	0.655332
r_H2A_FAK	3	-0.255639	0.355644	-0.827538	0.675945
r_STAT5_SRC	1	-0.138997	0.362637	-1.01902	0.684982
r_CREB_LRP6	8	-0.122876	0.365634	-1.41976	0.686406
r_H2A_CREB	4	0.239968	0.371628	0.859058	0.693404
r_ERK12_RPS6	9	-0.119644	0.375624	-1.37805	0.696612
r_H2A_FAK	1	0.281628	0.37962	0.876999	0.69691
r_RPS6_RB	2	0.081562	0.380619	0.962905	0.69691
r_CJUN_ERK12	5	-0.106322	0.382617	-0.613995	0.69691
r_JNK_BMPR	1	-0.233144	0.388611	-0.829378	0.70364
p_ip70S6K,EGF_RPS6	8	0.0781235	0.400599	0.805868	0.71865
r_ERK12_EGFRY1045	2	-0.253369	0.401598	-0.69659	0.71865
r_RPS6_RB	1	0.0923809	0.412587	0.765706	0.729098
r_CJUN_ERK12	9	0.167998	0.413586	0.517462	0.729098
r_H2A_CREB	7	-0.141873	0.414585	-0.947901	0.729098
r_CJUN_JNK	4	0.188227	0.41958	0.645649	0.733666
s_AKT1	5	-0.126597	0.428571	-0.648422	0.73468
r_CREB_LRP6	5	-0.0966537	0.428571	-0.644651	0.73468
r_RPS6_RB	3	0.0784039	0.428571	0.749324	0.73468
r_RPS6_RB	6	0.0730429	0.432567	0.839911	0.73468
s_AKT1	9	0.172423	0.433566	0.784411	0.73468
r_RB_CDK4	5	-0.457788	0.434565	-0.880225	0.73468
r_CYCLINB1_MAPKAP2	4	-0.14915	0.437562	-0.748668	0.735003
r_RPS6_MTOR	7	-0.183789	0.43956	-0.434215	0.735003
s_AKT1	6	0.128607	0.444555	0.64187	0.735319
r_RB_CDK4	1	0.433026	0.444555	0.747348	0.735319
r_STAT5_SRC	2	-0.0897672	0.452547	-0.82088	0.740532
r_ERK12_EGFRY1173	7	0.206205	0.452547	0.732725	0.740532
r_H2A_FAK	4	0.244632	0.456543	0.634288	0.743097
r_LRP6_BMPR	9	0.146075	0.464535	0.810426	0.752105
r_H3_CREB	3	0.0857628	0.468531	0.680803	0.753833
r_RPS6_MTOR	1	0.203277	0.470529	0.793918	0.753833
r_RPS6_RSK1T359	4	0.17907	0.473526	0.633852	0.754683
r_ERK12_MKK36	4	0.185875	0.481518	0.68146	0.76266
r_H2A_CREB	2	-0.150062	0.483516	-0.444971	0.76266
r_CJUN_MAPKAP2	9	-0.199541	0.492507	-0.391311	0.764236
r_JNK_LRP6	4	0.118911	0.493506	0.709366	0.764236
r_CJUN_MAPKAP2	1	-0.146497	0.496503	-0.530228	0.764236
r_MAPKAP2_LRP6	2	-0.102503	0.497502	-0.188748	0.764236
r_H2A_CREB	9	0.201188	0.501499	0.460946	0.764236
r_CREB_LRP6	9	0.110338	0.503497	0.760075	0.764236
r_CJUN_MAPKAP2	5	0.129293	0.503497	0.300915	0.764236
r_RB_CDC2	1	0.270795	0.504496	0.549637	0.764236
r_SMAD15_FAK	1	-0.106375	0.508492	-0.763285	0.766495
r_RPS6_RSK1T359	5	0.149233	0.516484	0.228007	0.774725
r_BMPR_BMP	5	-0.129184	0.523477	-0.652443	0.779742
s_ERK12	8	-0.205238	0.525475	-0.918995	0.779742
r_CYCLINB1_MKK36	8	0.158632	0.527473	0.812156	0.779742
r_ERK12_EGFRY1045	1	-0.19281	0.53047	-0.657672	0.780402
r_RB_CDC2	6	-0.220996	0.533467	-0.598357	0.781056
r_RB_RPS6	1	-0.149544	0.541459	-0.519528	0.788982
r_CJUN_ERK12	4	-0.0910909	0.547453	-0.572286	0.793936
p_ip70S6K,EGF_RPS6	5	-0.0449835	0.55045	-0.562267	0.794517
r_CREB_P38	5	0.098479	0.566434	0.520405	0.81375
r_MAPKAP2_LRP6	9	0.113053	0.569431	0.240859	0.814232
r_RPS6_MTOR	8	-0.176035	0.574426	-0.852185	0.817555
r_CJUN_ERK12	3	-0.0733086	0.579421	-0.472315	0.819881
r_ERK12_MKK36	8	-0.180316	0.581419	-0.0832559	0.819881
r_H3_CREB	2	0.0577022	0.589411	0.542987	0.820548
r_JNK_BMPR	7	-0.135068	0.593407	-0.702495	0.820548
s_ERK12	4	-0.179435	0.599401	-0.710989	0.820548
r_SMAD15_FAK	5	0.0759146	0.6004	0.477838	0.820548
s_ERK12	9	0.177353	0.606394	0.59993	0.820548
r_ERK12_RPS6	6	0.0549534	0.607393	0.0326534	0.820548
r_RB_RPS6	5	-0.114704	0.608392	-0.412167	0.820548
r_CREB_LRP6	4	-0.0741667	0.609391	-0.295847	0.820548
r_RB_RPS6	3	-0.113469	0.611389	-0.510792	0.820548
r_JNK_LRP6	1	-0.079481	0.611389	-0.324478	0.820548
r_H2A_RB	1	-0.0388321	0.611389	-0.510289	0.820548
r_CJUN_MAPKAP2	7	-0.113822	0.625375	-0.0105882	0.835653
r_ERK12_MKK36	3	0.100082	0.653347	0.538872	0.869235
r_CJUN_ERK12	8	-0.0568077	0.669331	-0.111288	0.884142
r_RB_RPS6	2	0.0774738	0.67033	0.368181	0.884142
r_ERK12_MAPKAP2	4	0.100997	0.673327	0.291628	0.884283
r_CYCLINB1_MKK36	3	-0.0996969	0.681319	-0.38674	0.89011
r_BMPR_BMP	3	-0.0841632	0.688312	-0.393399	0.89011
r_STAT5_SRC	5	-0.0542827	0.689311	-0.657415	0.89011
r_RB_FZD	8	0.174981	0.69031	0.398014	0.89011
r_RB_CDK4	6	-0.190762	0.692308	-0.257506	0.89011
r_CJUN_JNK	2	0.0706171	0.695305	0.680934	0.890223
r_MAPKAP2_LRP6	4	-0.0703475	0.7003	-0.277757	0.890773
r_ERK12_EGFRY1173	5	0.155779	0.706294	0.467892	0.890773
r_RPS6_RB	5	0.0402466	0.707293	0.395084	0.890773
r_ERK12_EGFRY1173	9	-0.152157	0.708292	-0.333359	0.890773
s_AKT1	3	0.0556557	0.71029	0.396497	0.890773
r_RPS6_RSK1T359	2	-0.0695072	0.718282	-1.00299	0.895073
r_RPS6_MTOR	6	-0.110687	0.72028	-0.313687	0.895073
r_ERK12_EGFRY1173	3	0.107311	0.726274	0.291632	0.895073
r_ERK12_MKK36	6	0.109165	0.729271	-0.339609	0.895073
r_SMAD15_FAK	6	0.0519179	0.73027	0.522341	0.895073
r_RB_RPS6	6	-0.0832477	0.731269	-0.436364	0.895073
r_CREB_P38	6	0.0462994	0.77023	0.353939	0.936994
r_ERK12_MAPKAP2	1	-0.0570742	0.774226	-0.235661	0.936994
r_CJUN_MAPKAP2	6	-0.0686704	0.784216	-0.0386183	0.936994
r_RB_CDC2	3	0.0982474	0.784216	0.314566	0.936994
s_ERK12	5	0.0864477	0.787213	0.171572	0.936994
r_JNK_LRP6	5	0.0389945	0.789211	0.0355807	0.936994
r_ERK12_RPS6	4	0.0285394	0.79021	0.192349	0.936994
r_CYCLINB1_MAPKAP2	1	-0.0532411	0.792208	-0.279547	0.936994
s_ERK12	6	-0.0797272	0.796204	0.0198768	0.936994
p_ip70S6K,EGF_RPS6	1	-0.0185099	0.798202	-0.305558	0.936994
r_STAT1_SRC	3	-0.0269933	0.799201	-0.210529	0.936994
r_CJUN_MAPKAP2	8	0.0481961	0.814186	-0.303786	0.944357
p_ip70S6K,EGF_RPS6	3	0.015779	0.816184	0.201952	0.944357
r_JNK_BMPR	9	-0.0728174	0.821179	-0.232923	0.944357
r_RB_FZD	1	-0.0965947	0.827173	-0.225639	0.944357
r_ERK12_MAPKAP2	6	0.056305	0.827173	0.691339	0.944357
r_H2A_FAK	9	-0.0861738	0.829171	-0.0317994	0.944357
r_RPS6_RSK1T359	1	0.0562765	0.829171	0.399067	0.944357
r_RPS6_RB	9	-0.0310931	0.83017	-0.289431	0.944357
r_STAT1_SRC	8	0.0286107	0.834166	0.329285	0.94518
r_CREB_P38	8	-0.0350448	0.838162	-0.161033	0.94518
r_CJUN_JNK	7	0.0304196	0.84016	0.0793412	0.94518
r_LRP6_BMPR	5	-0.0333664	0.844156	-0.449455	0.946197
r_RB_CDK4	3	-0.0951945	0.856144	-0.170965	0.952526
r_BMPR_BMP	4	-0.0397369	0.859141	-0.231634	0.952526
r_MAPKAP2_LRP6	3	0.0253171	0.859141	0.0636051	0.952526
r_CREB_P38	2	0.0227447	0.865135	0.183294	0.955709
r_ERK12_RPS6	3	0.0157644	0.881119	0.233673	0.966423
r_CJUN_MAPKAP2	3	-0.0302519	0.884116	-0.188328	0.966423
r_CJUN_JNK	3	0.027956	0.888112	0.164983	0.966423
r_ERK12_EGFRY1173	1	-0.051151	0.891109	-0.0998957	0.966423
r_JNK_BMPR	5	-0.0406048	0.894106	0.111588	0.966423
r_RPS6_RSK1T359	3	-0.0225577	0.897103	-0.129587	0.966423
r_JNK_BMPR	6	0.0279073	0.9001	-0.165199	0.966423
r_ERK12_EGFRY1173	6	0.0370811	0.9001	-0.0428701	0.966423
r_ERK12_EGFRY1173	4	0.0544413	0.907093	0.134533	0.970526
r_MAPKAP2_LRP6	1	0.0176358	0.919081	-0.062313	0.973884
r_LRP6_BMPR	8	-0.017714	0.923077	-0.264355	0.973884
r_RPS6_MTOR	5	-0.0298947	0.929071	-0.214303	0.973884
r_LRP6_BMPR	3	-0.011631	0.929071	-0.0605125	0.973884
r_H2A_CREB	8	0.026099	0.929071	0.273047	0.973884
r_ERK12_MKK36	7	0.0229599	0.93007	-0.556515	0.973884
r_ERK12_MKK36	9	0.0259737	0.935065	-0.337711	0.973884
r_RPS6_RSK1T359	9	-0.021933	0.941059	0.20411	0.973884
r_RPS6_RB	8	0.00830234	0.941059	0.060896	0.973884
r_RPS6_MTOR	4	-0.0193856	0.942058	-0.0115492	0.973884
r_CREB_LRP6	7	-0.00696629	0.957043	0.595135	0.976412
r_RB_CDK4	8	-0.0251455	0.958042	-0.1982	0.976412
r_RB_CDC2	5	-0.0215599	0.959041	0.0213819	0.976412
r_CJUN_MAPKAP2	4	-0.0114755	0.959041	-0.0299007	0.976412
r_JNK_BMPR	4	-0.0147596	0.967033	-0.0281573	0.976412
r_BMPR_BMP	9	0.00996646	0.967033	-0.0416259	0.976412
r_ERK12_EGFRY1045	3	-0.0138554	0.968032	-0.0275424	0.976412
r_H2A_CREB	6	0.0138687	0.97003	-0.034737	0.976412
r_RB_FZD	2	0.00579434	0.992008	0.0134005	0.99526
r_ERK12_RPS6	1	0.000485494	0.998002	-0.24316	0.998002
