## Supplemental Table S5 for "Cell-state specific drug-responses are associated with differences in signaling network wiring"

### Sheet: Sheet1
antibody	BMP_signalling	TGFb_signalling	TNFa_signalling	Notch_signalling	Wnt_signalling	EGF_signalling	JAK-STAT_signalling	adhesion	proliferation	differentiation
AKT1_P	0	0	0	0	0	1	0	0	0	1
AKT123_P	0	0	0	0	0	1	0	0	0	1
AKT2	0	0	0	0	0	0	0	0	-1	0
BMP2_4	1	0	0	0	0	0	0	0	0	1
BMPRII	1	0	0	0	0	0	0	0	0	1
CDC2	0	0	0	0	0	0	0	0	1	0
CDK4	0	0	0	0	0	0	0	0	1	0
CFOS_P	0	0	0	0	0	1	0	0	0	0
CJUN_P	0	0	0	0	0	1	0	0	0	0
CMYC	0	0	0	0	0	1	0	0	0	0
CREB_P	0	1	1	0	1	1	0	0	0	0
CYCLIN_B1	0	0	0	0	0	0	0	0	1	0
CYCLIN_E	0	0	0	0	0	0	0	0	1	0
EGFR_P_Y1045	0	0	0	0	0	1	0	0	0	0
EGFR_P_Y1173	0	0	0	0	0	1	0	0	0	0
EPHRIN_B3	0	0	0	0	0	0	0	1	0	0
ERK1_2	0	0	0	0	0	0	0	0	1	0
ERK1_2_P	0	0	0	0	0	1	0	0	0	0
FAK	0	0	0	0	0	0	0	-1	0	0
FAK_P	0	0	0	0	0	1	0	-1	0	0
FRIZZLED_3	0	0	0	0	1	0	0	0	0	0
GAPDH	0	0	0	0	0	0	0	0	0	0
GSK3B_P	0	0	0	0	1	1	0	0	0	0
H2A_P	0	0	0	0	0	0	0	0	1	0
H3_P	0	0	0	0	0	0	0	0	1	0
IGFBP_3	0	0	0	0	0	0	0	0	-1	0
IKBA	0	0	0	0	0	0	0	0	0	0
IKBA_P	0	1	1	0	0	1	0	0	0	0
ITGB1	0	0	0	0	0	1	0	1	0	1
JAGGED_1	0	0	0	1	0	0	0	0	0	1
JAK1	0	0	0	0	0	0	0	0	0	0
JAK1_P	0	0	0	0	0	0	1	-1	0	0
JNK	0	0	0	0	0	0	0	0	0	0
JNK_P	0	0	0	0	0	1	0	0	0	-1
KALLIKREIN_6	0	0	0	0	0	0	0	-1	1	0
KLF4	0	0	0	0	0	0	0	0	0	1
LRP6_P	0	0	0	0	1	0	0	0	0	-1
MAPK_APK2_P	0	1	1	0	1	1	0	0	0	0
MAPK_P38_P	0	1	1	0	1	1	0	0	0	0
MAPK_P38_P2	0	1	1	0	1	1	0	0	0	0
MKK3_6_P	0	1	1	0	1	1	0	0	0	0
MTOR_P	0	0	0	0	0	1	0	-1	0	0
NFKB_P65_P	0	1	1	0	0	1	0	0	0	0
NICD	0	0	0	1	-1	0	0	0	0	1
NOTCH_1	0	0	0	1	-1	0	0	0	0	1
NOTCH_2	0	0	0	1	-1	0	0	0	0	1
NOTCH_3	0	0	0	1	-1	0	0	0	0	1
P63	0	0	0	0	0	0	0	0	0	1
PLC_G1_P	0	0	0	0	0	0	0	-1	0	0
PLC_G2_P	0	0	0	0	0	0	0	-1	0	0
RB_P	0	0	0	0	0	0	0	0	-1	0
RELA	0	0	0	0	0	0	0	0	0	0
RELA_P	0	1	1	0	0	1	0	0	0	0
RIBOSOMAL_S6_P	0	0	0	0	0	1	0	0	1	0
RNAPOLII	0	0	0	0	0	0	0	0	0	0
RSK1_P_S380	0	0	0	0	0	1	0	0	0	0
RSK1_P_T359	0	0	0	0	0	1	0	0	0	0
SMAD1	0	0	0	0	0	0	0	0	0	0
SMAD1_5_9_P	1	0	0	0	0	0	0	0	0	1
SMAD1_5_P	1	0	0	0	0	0	0	0	0	1
SMAD2_3_P	0	1	0	0	0	0	0	0	0	1
SMAD3	0	0	0	0	0	0	0	1	-1	0
SRC	0	0	0	0	0	0	0	-1	0	0
SRC_P	0	0	0	0	0	1	0	-1	0	0
STAT1	0	0	0	0	0	0	0	-1	0	0
STAT1_P	0	0	0	0	0	0	1	-1	0	0
STAT3_P	0	0	0	0	0	1	1	0	0	1
STAT5_P	0	0	0	0	0	0	1	-1	1	0
TGM1	0	0	0	0	0	0	0	1	0	1
